# Deciphering sex-specific genetic architectures using local Bayesian regressions

**DOI:** 10.1101/653386

**Authors:** Scott A Funkhouser, Ana I Vazquez, Juan P Steibel, Catherine W Ernst, Gustavo de los Campos

## Abstract

Many complex human traits exhibit differences between sexes. While numerous factors likely contribute to this phenomenon, growing evidence from genome-wide studies suggest a partial explanation: that males and females from the same population possess differing genetic architectures. Despite this, mapping gene-by-sex (G×S) interactions remains a challenge likely because the magnitude of such an interaction is typically and exceedingly small; traditional genome-wide association techniques may be underpowered to detect such events partly due to the burden of multiple test correction. Here, we developed a local Bayesian regression (LBR) method to estimate sex-specific SNP marker effects after fully accounting for local linkage-disequilibrium (LD) patterns. This enabled us to infer sex-specific effects and G×S interactions either at the single SNP level, or by aggregating the effects of multiple SNPs to make inferences at the level of small LD-based regions. Using simulations in which there was imperfect LD between SNPs and causal variants, we showed that aggregating sex-specific marker effects with LBR provides improved power and resolution to detect G×S interactions over traditional single-SNP-based tests. When using LBR to analyze traits from the UK Biobank, we detected a relatively large G×S interaction impacting bone-mineral density within *ABO* and replicated many previously detected large-magnitude G×S interactions impacting waist-to-hip ratio. We also discovered many new G×S interactions impacting such traits as height and BMI within regions of the genome where both male- and female-specific effects explain a small proportion of phenotypic variance (R^2^ < 1×10^−4^), but are enriched in known expression quantitative trait loci. By combining biobank-level data and techniques to estimate sex-specific SNP effects after accounting for local-LD patterns, we are providing evidence that numerous small-magnitude G×S interactions exist to influence sex differences in a variety of complex traits.

**Author Summary:** Many complex human traits are known to be influenced by an impressive number of causal variants each with very small effects, posing great challenges for genome-wide association studies (GWAS). To add to this challenge, many causal variants may possess context-dependent effects such as effects that are dependent on biological sex. While GWAS are commonly performed using specific methods in which one single nucleotide polymorphism (SNP) at a time is tested for association with a trait, alternatively we utilize methods more commonly observed in the genomic prediction literature. Such methods are advantageous in that they are not burdened by multiple test correction in the same way as traditional GWAS techniques are, and can fully account for linkage-disequilibrium patterns to accurately estimate the true effects of SNP markers. Here we adapt such methods to estimate genetic effects within sexes and provide a powerful means to compare sex-specific genetic effects.
