## Supplemental Table 1 for "Deciphering sex-specific genetic architectures using local Bayesian regressions"

### Sheet: Sheet1
trait	statistic	male	female
height	Sample size	119190	139738
height	Sample mean	176	163
height	Sample SD	6.76	6.2
height	25% Quantile	172	159
height	75% Quantile	181	167
whr	Sample size	119153	139681
whr	Sample mean	0.935	0.816
whr	Sample SD	0.0651	0.07
whr	25% Quantile	0.892	0.766
whr	75% Quantile	0.974	0.861
bhmd	Sample size	106662	124970
bhmd	Sample mean	0.574	0.516
bhmd	Sample SD	0.145	0.118
bhmd	25% Quantile	0.482	0.434
bhmd	75% Quantile	0.647	0.587
bmi	Sample size	119061	139591
bmi	Sample mean	27.8	27
bmi	Sample SD	4.22	5.13
bmi	25% Quantile	24.9	23.4
bmi	75% Quantile	30	29.6
