## Supplemental Table 2 for "Deciphering sex-specific genetic architectures using local Bayesian regressions"

### Sheet: height
Focal SNP	CHR	BP	trait	male_variance	female_variance	PPM	PPF	PPDiff	nearby_genes
rs1535515	1	90189938	height	2.11e-05	0.0001174	0.818621	0.998851	0.956322	LRRC8C LRRC8D
rs580251	1	90221441	height	1.34e-05	9.01e-05	0.746437	0.995862	0.936092	LRRC8C LRRC8D
rs519989	1	90223400	height	1.25e-05	8.26e-05	0.723218	0.990345	0.916552	LRRC8C LRRC8D
rs12064668	1	90235649	height	1.34e-05	9.01e-05	0.746437	0.995862	0.936092	LRRC8C LRRC8D
rs10737711	1	90243771	height	1.34e-05	9.01e-05	0.746437	0.995862	0.936092	LRRC8C LRRC8D
rs6688061	1	90266436	height	1.94e-05	9.07e-05	0.833793	0.997931	0.922529	LRRC8C LRRC8D
rs55668929	1	90271868	height	1.94e-05	9.07e-05	0.833793	0.997931	0.922529	LRRC8C LRRC8D
rs1544926	5	177665342	height	7.63e-05	3.4e-06	0.983218	0.418161	0.955402	COL23A1
rs10903280	5	177668599	height	7.65e-05	4.2e-06	0.983908	0.458621	0.951494	COL23A1
rs72819017	5	177674589	height	7.6e-05	3.2e-06	0.982069	0.394713	0.954943	COL23A1
rs57478839	5	177676617	height	7.65e-05	4.2e-06	0.983908	0.458621	0.951494	COL23A1
rs35519588	5	177681946	height	6.93e-05	1e-06	0.964368	0.151494	0.945517	COL23A1
rs890802	5	177683377	height	7.63e-05	3.4e-06	0.983218	0.418161	0.955402	COL23A1
rs61739424	5	177683905	height	6.93e-05	1e-06	0.964368	0.151494	0.945517	COL23A1
rs2913847	5	177684682	height	7.63e-05	3.4e-06	0.983218	0.418161	0.955402	COL23A1
rs1388358	9	76656163	height	0.0001218	1.14e-05	0.993103	0.503448	0.944598	ANXA1 RORB
rs2172162	9	76677448	height	0.0001218	1.14e-05	0.993103	0.503448	0.944598	ANXA1 RORB
rs76907378	9	76682624	height	0.0001169	9.8e-06	0.990345	0.40046	0.938851	ANXA1 RORB
rs7020553	9	76710284	height	0.0001169	9.8e-06	0.990345	0.40046	0.938851	ANXA1 RORB
rs11143787	9	76715482	height	0.0001169	9.8e-06	0.990345	0.40046	0.938851	ANXA1 RORB
rs11021216	11	95288142	height	9.55e-05	8.7e-06	0.984828	0.533333	0.93977	SESN3 FAM76B
rs11021219	11	95301957	height	9.55e-05	8.7e-06	0.984828	0.533333	0.93977	SESN3 FAM76B
rs10831376	11	95314518	height	8.57e-05	7.6e-06	0.975172	0.490805	0.923908	SESN3 FAM76B
rs2636063	15	29422495	height	2.6e-06	6.64e-05	0.172414	0.932644	0.913563	FAM189A1
rs2672705	15	29422682	height	4.8e-06	6.69e-05	0.341149	0.950575	0.913793	FAM189A1
rs79512105	15	29423635	height	2.5e-06	6.55e-05	0.186897	0.925057	0.903218	FAM189A1
rs77268983	15	67085545	height	9.38e-05	2.8e-06	0.965747	0.257012	0.943448	SMAD6 SMAD3
rs12593707	15	67088350	height	9.38e-05	2.8e-06	0.965747	0.257012	0.943448	SMAD6 SMAD3
rs1895886	18	72144483	height	6.53e-05	7.3e-06	0.984598	0.606897	0.904138	FAM69C CNDP2
rs747175	18	72154720	height	7.38e-05	8.6e-06	0.993103	0.668276	0.924138	FAM69C CNDP2
rs1365249	18	72164097	height	6.53e-05	7.3e-06	0.984598	0.606897	0.904138	CNDP2
rs2278161	18	72176083	height	6.53e-05	7.3e-06	0.984598	0.606897	0.904138	CNDP2
rs653004	21	44802443	height	9.06e-05	2.6e-06	0.971264	0.296552	0.929885	SIK1 FLJ41733 LINC00322
rs4818928	21	44810106	height	9.06e-05	2.6e-06	0.971264	0.296552	0.929885	SIK1 FLJ41733 LINC00322
rs1003792	21	44810756	height	9.06e-05	2.6e-06	0.971264	0.296552	0.929885	SIK1 FLJ41733 LINC00322
rs12627203	21	44815113	height	9.06e-05	2.6e-06	0.971264	0.296552	0.929885	SIK1 FLJ41733 LINC00322

### Sheet: WHR
Focal SNP	CHR	BP	trait	male_variance	female_variance	PPM	PPF	PPDiff	nearby_genes
rs2071931	1	9329289	whr	8.98e-05	0.0002293	0.978391	1	0.922988	H6PD
rs7517657	1	170237860	whr	4.51e-05	0.0002563	0.914483	0.99931	0.962069	LOC284688 METTL11B
rs1332955	1	170239716	whr	6.47e-05	0.0002944	0.969655	0.99977	0.972644	LOC284688 METTL11B
rs80290375	1	170272897	whr	7.44e-05	0.0003468	0.937471	0.99954	0.93908	LOC284688 GORAB
rs6427245	1	170303073	whr	6.47e-05	0.0002944	0.969655	0.99977	0.972644	LOC284688 GORAB
rs7537355	1	170311043	whr	0.0001064	0.00041	0.988736	0.99977	0.965058	LOC284688 GORAB
rs12139302	1	170318431	whr	0.0001064	0.00041	0.988736	0.99977	0.965058	LOC284688 GORAB
rs7522128	1	170344890	whr	8.15e-05	0.0003638	0.96	0.99977	0.953793	GORAB LOC284688
rs61838774	1	219613775	whr	1.3e-06	0.0001621	0.130805	0.975172	0.965977	LYPLAL1 RNU5F-1
rs2168333	1	219616208	whr	7.5e-06	0.0006972	0.447586	1	1	LYPLAL1 RNU5F-1
rs12747505	1	219618035	whr	2.9e-06	0.0002979	0.247356	0.996552	0.990805	LYPLAL1 RNU5F-1
rs12724708	1	219620569	whr	5.8e-06	0.0004579	0.356552	0.998391	0.993103	LYPLAL1 RNU5F-1
rs6541227	1	219625853	whr	7e-06	0.0006346	0.427356	1	0.99977	LYPLAL1 RNU5F-1
rs17005614	1	219634811	whr	2e-06	0.0002048	0.17977	0.964138	0.944828	LYPLAL1 RNU5F-1
rs12030989	1	219636284	whr	7e-06	0.0006346	0.427356	1	0.99977	LYPLAL1 RNU5F-1
rs2820436	1	219640680	whr	7.6e-06	0.0007028	0.457471	1	1	LYPLAL1 RNU5F-1
rs2605100	1	219644224	whr	7.7e-06	0.0007022	0.467126	1	1	LYPLAL1 RNU5F-1
rs1538749	1	219649865	whr	7.9e-06	0.0007128	0.48023	1	1	LYPLAL1 RNU5F-1
rs12022722	1	219651133	whr	8e-06	0.0007184	0.489885	1	1	LYPLAL1 RNU5F-1
rs2605110	1	219654392	whr	7.7e-06	0.0007022	0.467126	1	1	LYPLAL1 RNU5F-1
rs2061154	1	219658075	whr	8e-06	0.0007184	0.489885	1	1	LYPLAL1 RNU5F-1
rs2791545	1	219662035	whr	1.3e-05	0.0004375	0.573563	0.99931	0.994253	LYPLAL1 RNU5F-1
rs3923113	2	165501849	whr	1.26e-05	0.0010649	0.564368	1	1	GRB14 COBLL1
rs10195252	2	165513091	whr	1.26e-05	0.0010649	0.564368	1	1	COBLL1 GRB14
rs1128249	2	165528624	whr	1.32e-05	0.0010696	0.613563	1	1	COBLL1 GRB14
rs75297654	2	165545615	whr	8.5e-06	0.0007424	0.403908	1	1	COBLL1
rs17244632	2	165551404	whr	9.6e-06	0.0007438	0.479081	1	1	COBLL1
rs13067911	3	12496887	whr	2.7e-06	0.0001533	0.188506	0.997701	0.993103	PPARG TSEN2
rs4684859	3	12498401	whr	3.9e-06	0.000157	0.329885	0.998391	0.993793	PPARG TSEN2
rs73029213	3	12501093	whr	2.4e-06	0.0001479	0.32046	0.995862	0.991494	PPARG TSEN2
rs17036788	3	12507401	whr	5.9e-06	0.0001633	0.531494	0.999081	0.993563	PPARG TSEN2
rs6795735	3	64705365	whr	1.7e-05	0.0005836	0.731035	1	1	ADAMTS9-AS2
rs4132228	3	64708114	whr	1.64e-05	0.0005834	0.697701	1	1	ADAMTS9-AS2 MIR548A2
rs4607103	3	64711904	whr	1.95e-05	0.0005915	0.809195	1	1	ADAMTS9-AS2 MIR548A2
rs7433808	3	64727086	whr	1.95e-05	0.0005915	0.809195	1	1	ADAMTS9-AS2 MIR548A2
rs7638389	3	64729892	whr	1.95e-05	0.0005915	0.809195	1	1	ADAMTS9-AS2 MIR548A2
rs2194094	3	64746283	whr	1.64e-05	0.0005834	0.697701	1	1	ADAMTS9-AS2 MIR548A2
rs60960425	3	129112454	whr	1.71e-05	0.000287	0.796782	0.995172	0.983908	RPL32P3
rs79763737	3	129144647	whr	1.5e-06	0.0002008	0.111954	0.970805	0.959081	EFCAB12
rs16861373	3	129309455	whr	6.6e-06	0.0004297	0.388966	0.99954	0.994713	PLXND1
rs79870266	3	129324608	whr	6.6e-06	0.0004297	0.388966	0.99954	0.994713	PLXND1
rs9833879	3	129333910	whr	6.6e-06	0.0004297	0.388966	0.99954	0.994713	PLXND1 TMCC1
rs2306374	3	138119952	whr	1e-06	6.61e-05	0.122759	0.922299	0.902299	MRAS
rs9818870	3	138122122	whr	1e-06	6.61e-05	0.122759	0.922299	0.902299	MRAS
rs4301033	3	150042618	whr	8e-07	7.86e-05	0.0763218	0.950115	0.936782	TSC22D2 LOC646903
rs73162462	3	150046295	whr	8e-07	7.86e-05	0.0763218	0.950115	0.936782	TSC22D2 LOC646903
rs62271364	3	150050596	whr	8e-07	7.86e-05	0.0763218	0.950115	0.936782	TSC22D2 LOC646903
rs4450871	4	4990298	whr	2e-07	0.0001683	0.0266667	1	1	CYTL1 MSX1
rs13133548	4	89740128	whr	1.9e-06	0.0002404	0.175402	0.968736	0.955862	FAM13A
rs3822072	4	89741269	whr	1.9e-06	0.0002404	0.175402	0.968736	0.955862	FAM13A
rs13147493	4	89742179	whr	1.9e-06	0.0002404	0.175402	0.968736	0.955862	FAM13A
rs974801	4	106071064	whr	5e-06	7.16e-05	0.366897	0.961609	0.906437	TET2
rs9884482	4	106081636	whr	5e-06	7.16e-05	0.366897	0.961609	0.906437	TET2
rs2285720	4	106083776	whr	5e-06	7.16e-05	0.366897	0.961609	0.906437	TET2
rs10488872	4	108313081	whr	7.42e-05	2.5e-06	0.977471	0.291724	0.944828	PAPSS1 DKK2
rs10000444	4	108358687	whr	7.42e-05	2.5e-06	0.977471	0.291724	0.944828	PAPSS1 DKK2
rs17037679	4	108369936	whr	7.42e-05	2.5e-06	0.977471	0.291724	0.944828	PAPSS1 DKK2
rs6818614	4	108380600	whr	7.42e-05	2.5e-06	0.977471	0.291724	0.944828	PAPSS1 DKK2
rs28399230	4	108435768	whr	7.42e-05	2.5e-06	0.977471	0.291724	0.944828	PAPSS1 DKK2
rs13156948	5	3680015	whr	1.6e-06	6.6e-05	0.0788506	0.969655	0.957012	IRX1 LOC340094
rs6867983	5	55854153	whr	1.92e-05	0.0003815	0.44046	1	0.998161	MAP3K1 ANKRD55
rs3936510	5	55860866	whr	1.88e-05	0.0003812	0.409195	1	0.998161	MAP3K1 ANKRD55
rs9687846	5	55861894	whr	1.88e-05	0.0003812	0.409195	1	0.998161	MAP3K1 ANKRD55
rs37521	5	57577463	whr	3.3e-06	9.3e-05	0.290115	0.964598	0.924368	PLK2 ACTBL2
rs10073521	5	118695797	whr	1.39e-05	0.0001164	0.414713	0.970115	0.90023	TNFAIP8
rs17145265	5	118698998	whr	1.63e-05	0.0001422	0.526207	0.993563	0.936322	TNFAIP8
rs55682871	5	118708933	whr	1.56e-05	0.0001184	0.492414	0.981149	0.905057	TNFAIP8
rs7704120	5	172730708	whr	4.9e-06	0.0001374	0.476092	0.998391	0.991264	STC2 NKX2-5
rs6879065	5	172737199	whr	4.9e-06	0.0001374	0.476092	0.998391	0.991264	STC2 NKX2-5
rs1023617	5	172740329	whr	4.9e-06	0.0001374	0.476092	0.998391	0.991264	STC2 NKX2-5
rs3836828	5	172748501	whr	2.9e-06	0.0001343	0.304598	0.998161	0.990805	STC2
rs9502498	6	6763446	whr	1.41e-05	0.0001057	0.478391	0.995402	0.930115	RREB1 LY86
rs4960245	6	6780524	whr	1.36e-05	0.0001	0.444598	0.993103	0.913333	RREB1 LY86
Affx-37047069	6	6782298	whr	1.33e-05	9.78e-05	0.418621	0.992184	0.905747	RREB1 LY86
rs56005336	6	34144189	whr	8.53e-05	0.0006116	0.972644	1	0.950345	GRM4 HMGA1
rs76412020	6	34149938	whr	8.55e-05	0.0006109	0.970345	1	0.949425	GRM4 HMGA1
rs114355919	6	34157315	whr	8.53e-05	0.0006116	0.972644	1	0.950345	GRM4 HMGA1
rs7742369	6	34165721	whr	8.53e-05	0.0006116	0.972644	1	0.950345	GRM4 HMGA1
rs10947487	6	34189612	whr	7.34e-05	0.0005684	0.945287	1	0.934943	HMGA1 GRM4
rs117525671	6	34191974	whr	7.34e-05	0.0005684	0.945287	1	0.934943	HMGA1 GRM4
rs1776897	6	34195011	whr	8.7e-05	0.0006141	0.975862	1	0.950345	HMGA1 GRM4
rs2780226	6	34199092	whr	8.7e-05	0.0006141	0.975862	1	0.950345	HMGA1 GRM4
rs114344942	6	34207990	whr	8.53e-05	0.0006116	0.972644	1	0.950345	HMGA1
rs139876191	6	34210470	whr	7.34e-05	0.0005684	0.945287	1	0.934943	HMGA1
rs35381162	6	34211341	whr	7.34e-05	0.0005684	0.945287	1	0.934943	HMGA1
rs1150781	6	34214322	whr	8.7e-05	0.0006141	0.975862	1	0.950345	C6orf1
rs6918981	6	34238514	whr	7.67e-05	0.0005756	0.951724	1	0.936322	C6orf1 NUDT3
rs4711750	6	43757082	whr	6.25e-05	0.0022238	0.953333	1	1	VEGFA LOC100132354
rs6899540	6	43758324	whr	4.55e-05	0.0011492	0.853333	1	1	VEGFA LOC100132354
rs6905288	6	43758873	whr	5.67e-05	0.0022249	0.92	1	1	VEGFA LOC100132354
rs9472126	6	43765300	whr	4.55e-05	0.0011492	0.853333	1	1	VEGFA LOC100132354
rs1885659	6	43765533	whr	1.94e-05	0.0004076	0.595862	0.99977	0.974483	VEGFA LOC100132354
rs2396081	6	43770512	whr	2.31e-05	0.0007352	0.677471	1	1	VEGFA LOC100132354
rs12526378	6	43774721	whr	1.94e-05	0.0004076	0.595862	0.99977	0.974483	VEGFA LOC100132354
rs36184164	6	43781092	whr	5.8e-06	0.000163	0.303218	0.986437	0.937011	VEGFA LOC100132354
rs4236084	6	43781321	whr	1.94e-05	0.0004076	0.595862	0.99977	0.974483	VEGFA LOC100132354
rs10046368	6	43788415	whr	5e-07	0.00042	0.0604598	1	1	VEGFA LOC100132354
rs17789218	6	100600097	whr	2.59e-05	0.0002546	0.537701	0.982529	0.912184	SIM1 LOC728012
rs2503097	6	100606568	whr	4.34e-05	0.000459	0.803678	1	1	SIM1 LOC728012
rs743011	6	100609598	whr	2.59e-05	0.0002546	0.537701	0.982529	0.912184	SIM1 LOC728012
rs2073267	6	100615652	whr	4.34e-05	0.000459	0.803678	1	1	SIM1 LOC728012
rs7756047	6	100626847	whr	4.31e-05	0.000418	0.792184	1	0.999081	SIM1 LOC728012
rs6937293	6	100629461	whr	4.57e-05	0.0004656	0.839081	1	1	SIM1 LOC728012
rs972275	6	127391844	whr	3.01e-05	0.0006924	0.795632	1	1	CENPW RSPO3
rs2800725	6	127406841	whr	3.01e-05	0.0006924	0.795632	1	1	CENPW RSPO3
rs2800734	6	127417035	whr	2.89e-05	0.0006845	0.757931	1	1	CENPW RSPO3
rs1936799	6	127434138	whr	3.06e-05	0.0006836	0.798391	1	1	CENPW RSPO3
rs1936801	6	127436313	whr	2.84e-05	0.0006838	0.746207	1	1	CENPW RSPO3
rs9491696	6	127452639	whr	2.84e-05	0.0006838	0.746207	1	1	RSPO3
rs2745353	6	127452935	whr	2.84e-05	0.0006838	0.746207	1	1	RSPO3
rs6932207	6	127472624	whr	2.84e-05	0.0006838	0.746207	1	1	RSPO3
rs41285262	6	127476361	whr	2.93e-05	0.0006924	0.767126	1	1	RSPO3
rs1892172	6	127476516	whr	2.84e-05	0.0006838	0.746207	1	1	RSPO3
rs13202608	6	127483308	whr	2.67e-05	0.0006791	0.683448	1	1	RSPO3
rs4620145	6	127490524	whr	2.84e-05	0.0006838	0.746207	1	1	RSPO3
rs6569474	6	127493611	whr	2.84e-05	0.0006838	0.746207	1	1	RSPO3
rs72961013	6	127529780	whr	0.0003262	0.0018148	1	1	1	RNF146 RSPO3
rs7766444	6	139806747	whr	1.09e-05	0.0003721	0.466897	0.997931	0.991724	LOC645434 LOC100132735
rs9376422	6	139817115	whr	1.07e-05	0.0004179	0.524138	1	1	LOC645434 LOC100132735
rs74623604	6	139819973	whr	1.07e-05	0.0004179	0.524138	1	1	LOC645434 LOC100132735
rs2908521	6	139825164	whr	1.03e-05	0.0004166	0.497931	1	1	LOC645434 LOC100132735
rs651837	6	139829560	whr	1.03e-05	0.0004166	0.497931	1	1	LOC645434 LOC100132735
rs632057	6	139834012	whr	1.05e-05	0.0004162	0.528506	1	1	LOC645434 LOC100132735
rs668459	6	139835689	whr	1.03e-05	0.0004166	0.497931	1	1	LOC645434 LOC100132735
rs72976928	6	139836272	whr	1.03e-05	0.0004166	0.497931	1	1	LOC645434 LOC100132735
rs628751	6	139838419	whr	8.6e-06	0.0003786	0.423678	1	0.99931	LOC645434 LOC100132735
rs592423	6	139840693	whr	9.3e-06	0.0003973	0.449655	1	0.99931	LOC645434 LOC100132735
rs6570354	6	139868379	whr	9.1e-06	0.0003796	0.469655	1	0.99931	LOC645434 LOC100132735
rs12526447	6	152040125	whr	2e-06	7.58e-05	0.181609	0.98069	0.961609	ESR1
rs7772579	6	152042502	whr	7.8e-06	7.71e-05	0.394253	0.987356	0.934483	ESR1
rs1999805	6	152068364	whr	1.9e-06	7.56e-05	0.16069	0.978851	0.961149	ESR1
rs2152750	6	152070145	whr	1.9e-06	7.56e-05	0.16069	0.978851	0.961149	ESR1
rs1361024	6	152070928	whr	2.2e-06	7.6e-05	0.203448	0.981839	0.962069	ESR1
rs2504069	6	152085517	whr	9.9e-06	9.13e-05	0.455402	0.991954	0.945287	ESR1
rs1055144	7	25871109	whr	3.2e-06	0.0003506	0.264598	1	0.998851	MIR148A NPVF RNU6-16P
rs12700666	7	25889153	whr	3.2e-06	0.0003506	0.264598	1	0.998851	MIR148A RNU6-16P
rs12700667	7	25901639	whr	3.2e-06	0.0003506	0.264598	1	0.998851	MIR148A RNU6-16P
rs73068463	7	26390115	whr	6.8e-06	0.0004224	0.461379	1	1	SNX10
rs74979045	7	26392135	whr	4.6e-06	0.0004204	0.303678	1	1	SNX10
rs1534696	7	26397239	whr	5e-06	0.0004217	0.341609	1	1	SNX10
rs7798433	7	26397584	whr	4.6e-06	0.0004204	0.303678	1	1	SNX10
rs1358503	7	80599142	whr	2.1e-06	7.16e-05	0.308966	0.988506	0.966207	SEMA3C HGF
rs35736598	7	80601282	whr	1.5e-06	6.69e-05	0.228276	0.981609	0.958161	SEMA3C HGF
Affx-30952281	7	80605815	whr	2.1e-06	7.16e-05	0.308966	0.988506	0.966207	SEMA3C HGF
rs10091014	8	23602882	whr	9e-06	0.0002402	0.558161	0.995402	0.977701	NKX2-6 STC1
rs568890	8	23604431	whr	1.29e-05	0.0003106	0.808966	1	1	NKX2-6 STC1
rs6983481	8	23609009	whr	4.5e-06	0.0002015	0.257012	0.963448	0.933333	NKX2-6 STC1
rs67846476	8	23610274	whr	9e-06	0.0002402	0.558161	0.995402	0.977701	NKX2-6 STC1
rs445114	8	128323181	whr	6.5e-06	8.98e-05	0.317012	0.97931	0.916092	LOC727677 POU5F1B PCAT1
rs622856	8	128333180	whr	6.5e-06	8.98e-05	0.317012	0.97931	0.916092	LOC727677 POU5F1B PCAT1
rs444318	8	128333513	whr	8.1e-06	9.53e-05	0.454713	0.988966	0.932644	LOC727677 POU5F1B PCAT1
rs17464492	8	128342866	whr	6.5e-06	8.98e-05	0.317012	0.97931	0.916092	LOC727677 POU5F1B PCAT1
rs12541832	8	128353171	whr	6.5e-06	8.98e-05	0.317012	0.97931	0.916092	LOC727677 POU5F1B PCAT1
rs13281615	8	128355618	whr	7e-06	9.19e-05	0.35977	0.982759	0.923678	LOC727677 POU5F1B PCAT1
rs11783615	8	128367007	whr	7.2e-06	9.19e-05	0.393563	0.984598	0.924598	LOC727677 POU5F1B PCAT1
rs10991415	9	107686354	whr	2.6e-06	0.0001057	0.196322	0.959081	0.934713	ABCA1
rs2472377	9	107687104	whr	1.2e-05	0.000134	0.533333	0.991954	0.963678	ABCA1
rs2515609	9	107688059	whr	2.3e-06	0.0001059	0.162069	0.957931	0.935402	ABCA1
rs10991417	9	107688629	whr	4.8e-06	0.0001225	0.338851	0.986207	0.966437	ABCA1
rs62568211	9	107688892	whr	1.93e-05	0.000143	0.56046	0.988506	0.953793	ABCA1
rs10760322	9	126864242	whr	2.7e-06	8.12e-05	0.281839	0.985747	0.967586	LHX2 NEK6
rs943484	9	126869829	whr	4.2e-06	8.2e-05	0.345058	0.988276	0.963678	LHX2 NEK6
rs76204549	9	126872466	whr	2.6e-06	7.92e-05	0.210345	0.982759	0.963678	LHX2 NEK6
rs117790707	9	126877257	whr	2e-07	7.71e-05	0.0294253	0.972874	0.965977	LHX2 NEK6
rs12002771	9	126879138	whr	3.8e-06	8.11e-05	0.313103	0.986207	0.964368	LHX2 NEK6
rs10986225	9	126880374	whr	3e-06	8.03e-05	0.242069	0.984138	0.964138	LHX2 NEK6
rs1998951	9	126881226	whr	4.6e-06	8.23e-05	0.381379	0.988966	0.963448	LHX2 NEK6
rs78393198	9	126885626	whr	2.6e-06	7.92e-05	0.210345	0.982759	0.963678	LHX2 NEK6
Affx-2640174	10	122860694	whr	3e-06	0.0001563	0.25954	0.971954	0.948046	FGFR2 MIR5694
rs2244506	10	122862370	whr	1.01e-05	0.0002068	0.452644	0.997701	0.984598	FGFR2 MIR5694
rs7907754	10	122870416	whr	3e-06	0.0001563	0.25954	0.971954	0.948046	FGFR2 MIR5694
rs2254069	10	122875589	whr	3e-06	0.0001563	0.25954	0.971954	0.948046	FGFR2 MIR5694
rs4436487	10	122886240	whr	3e-06	0.0001563	0.25954	0.971954	0.948046	FGFR2 MIR5694
rs56297542	10	122934110	whr	7.3e-06	9.71e-05	0.398621	0.956322	0.900919	FGFR2 MIR5694
rs1907282	10	122941531	whr	2.2e-06	9.57e-05	0.189885	0.94046	0.906897	FGFR2 MIR5694
rs7089185	10	122948833	whr	2.2e-06	9.57e-05	0.189885	0.94046	0.906897	FGFR2 MIR5694
rs10788149	10	122967170	whr	5.8e-06	9.81e-05	0.344598	0.954253	0.905977	FGFR2 MIR5694
rs578270	11	65157820	whr	1.82e-05	0.0001261	0.738161	0.988736	0.925287	FRMD8
rs2073800	11	65161129	whr	1.82e-05	0.0001261	0.738161	0.988736	0.925287	FRMD8
rs512715	11	65191208	whr	2.49e-05	0.0001482	0.835172	0.999081	0.947816	NEAT1
rs673753	11	65206017	whr	1.83e-05	0.0001264	0.745058	0.989195	0.926437	NEAT1 MIR612
rs1784859	11	65220749	whr	1.82e-05	0.0001261	0.738161	0.988736	0.925287	NEAT1 MALAT1 MIR612
rs1783210	11	65223912	whr	1.82e-05	0.0001261	0.738161	0.988736	0.925287	MALAT1 MIR612
rs1784100	11	65249227	whr	1.82e-05	0.0001261	0.738161	0.988736	0.925287	MALAT1 MIR612
rs11263641	11	69207590	whr	2.07e-05	0.0002343	0.722759	0.99977	0.990805	CCND1 MYEOV
rs74471298	11	69229467	whr	7.5e-06	0.0001749	0.34069	0.996322	0.977701	CCND1 MYEOV
rs10160464	11	69234086	whr	7.5e-06	0.0001727	0.353333	0.996322	0.976092	LOC100505834 CCND1 MYEOV
rs4980785	11	69234494	whr	8.3e-06	0.0001809	0.433563	0.999081	0.983218	LOC100505834 CCND1 MYEOV
rs7105934	11	69239741	whr	7.9e-06	0.00018	0.388506	0.999081	0.983218	LOC100505834 CCND1 MYEOV
rs11233117	11	69924352	whr	8.4e-06	8.03e-05	0.473333	0.976552	0.911264	ANO1 FGF3
rs2343876	12	26446481	whr	2.43e-05	0.0003416	0.53908	1	0.991494	SSPN ITPR2
rs112251480	12	26447019	whr	2.29e-05	0.0003321	0.448276	1	0.988506	SSPN ITPR2
rs718314	12	26453283	whr	2.32e-05	0.0003606	0.523448	1	0.997931	ITPR2 SSPN
rs931384	12	26453764	whr	2.32e-05	0.0003606	0.523448	1	0.997931	ITPR2 SSPN
rs2171522	12	26476562	whr	2.41e-05	0.0003647	0.56069	1	0.998161	ITPR2 SSPN
rs10842713	12	26485639	whr	2.33e-05	0.0003561	0.532184	1	0.998161	ITPR2 SSPN
rs598322	12	123156551	whr	1.56e-05	0.0001329	0.689885	0.996782	0.952874	HCAR1 KNTC1 HCAR2
rs4759364	12	123162786	whr	1.75e-05	0.000169	0.752184	0.999081	0.975632	HCAR1 KNTC1 HCAR2
rs10847452	12	123163848	whr	1.66e-05	0.0001329	0.722299	0.997471	0.949425	HCAR1 KNTC1 HCAR2
rs10773433	12	123166252	whr	1.66e-05	0.0001329	0.722299	0.997471	0.949425	HCAR1 KNTC1 HCAR2
rs1798219	12	123180061	whr	1.75e-05	0.000169	0.752184	0.999081	0.975632	HCAR1 KNTC1 HCAR2
rs586573	12	123185601	whr	1.66e-05	0.0001329	0.722299	0.997471	0.949425	HCAR1 KNTC1 HCAR2
rs118091133	12	123200527	whr	1.66e-05	0.0001329	0.722299	0.997471	0.949425	HCAR1 HCAR3
rs1798192	12	123200768	whr	1.66e-05	0.0001329	0.722299	0.997471	0.949425	HCAR1 HCAR3
rs1696352	12	123200937	whr	1.66e-05	0.0001329	0.722299	0.997471	0.949425	HCAR1 HCAR3
Affx-7035109	12	123201539	whr	1.66e-05	0.0001329	0.722299	0.997471	0.949425	HCAR1 HCAR3
rs71456771	12	123201925	whr	1.75e-05	0.000169	0.752184	0.999081	0.975632	HCAR1 HCAR3
rs10847570	12	123206691	whr	1.56e-05	0.0001367	0.677931	0.996782	0.944368	HCAR1 HCAR3
rs1316952	12	124399550	whr	4.38e-05	0.0006033	0.846207	1	0.99977	DNAH10
rs11057396	12	124419062	whr	4.38e-05	0.0006033	0.846207	1	0.99977	DNAH10 CCDC92
rs11057401	12	124427306	whr	4.38e-05	0.0006033	0.846207	1	0.99977	CCDC92
rs10773048	12	124444409	whr	3.15e-05	0.0005557	0.706897	1	0.99977	CCDC92
rs4765127	12	124460167	whr	4.38e-05	0.0006033	0.846207	1	0.99977	ZNF664 ZNF664-FAM101A
rs74551816	14	25934456	whr	0.0001551	4.8e-06	0.981839	0.382069	0.964138	NOVA1 STXBP6
rs12432376	14	25942829	whr	0.0001741	7.4e-06	1	0.552414	0.994253	NOVA1 STXBP6
rs11627916	14	25956292	whr	0.0001741	7.4e-06	1	0.552414	0.994253	NOVA1 STXBP6
rs7161009	14	25978324	whr	0.0001673	5.6e-06	0.99977	0.437931	0.992644	NOVA1 STXBP6
rs4983099	14	25985541	whr	0.0001546	4e-06	0.981149	0.287816	0.962759	NOVA1 STXBP6
rs8021667	14	26006557	whr	0.0001673	5.6e-06	0.99977	0.437931	0.992644	NOVA1 STXBP6
rs1955872	14	26043051	whr	0.0001587	5.8e-06	0.985058	0.431954	0.964598	NOVA1 STXBP6
rs116145925	16	1368455	whr	1.4e-06	7.47e-05	0.142529	0.963218	0.935632	UBE2I
rs115466201	16	1372135	whr	1.4e-06	7.47e-05	0.142529	0.963218	0.935632	UBE2I
rs2286973	16	11154770	whr	3.39e-05	0.0001226	0.876322	0.998621	0.916092	CLEC16A
rs12930396	16	11617658	whr	4e-06	9.37e-05	0.265517	0.950115	0.92092	LITAF LOC388210 RMI2
rs4131548	16	11621220	whr	4e-06	9.37e-05	0.265517	0.950115	0.92092	LITAF LOC388210 RMI2
rs17777180	16	81531257	whr	3.1e-06	0.0005946	0.290575	1	1	CMIP
rs4889326	16	81533662	whr	1.9e-06	0.000591	0.215172	1	1	CMIP
rs2925979	16	81534790	whr	1.6e-06	0.0005902	0.177931	1	1	CMIP
rs11865332	16	81548746	whr	1.6e-06	0.0005902	0.177931	1	1	CMIP
rs9892297	17	7446027	whr	2.62e-05	0.0001187	0.852414	0.99977	0.937011	TNFSF12 POLR2A
rs62070804	17	27889643	whr	4e-07	8.87e-05	0.0521839	0.968966	0.96092	ABHD15
rs3110647	17	36034423	whr	2.3e-06	7.31e-05	0.269655	0.956322	0.928506	HNF1B DDX52
rs34064336	17	36042232	whr	7e-07	6.94e-05	0.0556322	0.927356	0.915862	HNF1B DDX52
rs4080890	17	68468079	whr	1.53e-05	0.0001631	0.594483	0.998621	0.974713	KCNJ2
rs1605750	17	68471073	whr	1.88e-05	0.0001683	0.654023	0.999081	0.971724	KCNJ2
rs16975820	17	68482625	whr	1.19e-05	0.0001567	0.478161	0.998161	0.973103	KCNJ2
rs17779747	17	68494992	whr	1.88e-05	0.0001683	0.654023	0.999081	0.971724	KCNJ2
rs1594476	17	68509474	whr	1.19e-05	0.0001567	0.478161	0.998161	0.973103	KCNJ2
rs3810068	18	2846499	whr	2.6e-06	0.0003594	0.174023	1	1	EMILIN2 SMCHD1
rs684320	18	2851819	whr	4.8e-06	0.0003602	0.306207	1	0.99977	EMILIN2
rs9954931	18	2853089	whr	4.8e-06	0.0003602	0.306207	1	0.99977	EMILIN2
rs679153	18	2869916	whr	4.8e-06	0.0003602	0.306207	1	0.99977	EMILIN2
rs623561	18	2872586	whr	5.2e-06	0.0003603	0.34	1	0.99977	EMILIN2
rs4800269	18	24371645	whr	9.3e-06	5.89e-05	0.577931	0.988046	0.903678	AQP4-AS1 AQP4 LOC728606
rs12454712	18	60845884	whr	8.7e-06	0.0001024	0.36046	0.995862	0.964828	BCL2
rs4940576	18	60848639	whr	8.7e-06	0.0001024	0.36046	0.995862	0.964828	BCL2
rs11661511	18	60852258	whr	8.7e-06	0.0001024	0.36046	0.995862	0.964828	BCL2
rs2288404	19	7124986	whr	2.4e-06	7.27e-05	0.268046	0.969885	0.934023	INSR
rs1799815	19	7125519	whr	6e-07	7.02e-05	0.0512644	0.945517	0.926897	INSR
rs10408374	19	7127294	whr	1e-06	7.13e-05	0.136782	0.956322	0.931264	INSR
rs34465381	19	17145272	whr	1.26e-05	9.84e-05	0.621609	0.994713	0.923678	HAUS8 CPAMD8
rs7259285	19	17153149	whr	1.82e-05	0.0001711	0.766897	1	0.988966	HAUS8 CPAMD8
rs7260259	19	17161093	whr	9.8e-06	9.28e-05	0.526437	0.990345	0.916322	HAUS8
Affx-15620245	19	17170885	whr	1.58e-05	0.0001675	0.722759	1	0.988506	HAUS8
rs6512161	19	17171582	whr	1.58e-05	0.0001675	0.722759	1	0.988506	HAUS8
rs7259348	19	17182017	whr	9.8e-06	9.28e-05	0.526437	0.990345	0.916322	HAUS8
rs6102059	20	39228784	whr	1.1e-06	7.56e-05	0.0827586	0.958851	0.930345	MAFB LOC339568
rs1936963	20	51699817	whr	1.68e-05	0.0002126	0.549885	1	0.974943	TSHZ2
rs2741366	20	51702000	whr	1.35e-05	0.0002118	0.483218	1	0.976552	TSHZ2
rs73140232	20	51709764	whr	1.12e-05	0.0001844	0.397701	0.999081	0.946207	TSHZ2
rs2000339	20	51711013	whr	1.6e-05	0.000208	0.483908	1	0.968046	TSHZ2
rs6013630	20	51719601	whr	1.34e-05	0.0001853	0.50023	0.999081	0.945517	TSHZ2
rs2800999	20	51722623	whr	2.01e-05	0.0002224	0.690805	1	0.978621	TSHZ2
rs1293430	20	51734779	whr	1.77e-05	0.0001917	0.637471	0.99931	0.945057	TSHZ2

### Sheet: BMD
Focal SNP	CHR	BP	trait	male_variance	female_variance	PPM	PPF	PPDiff	nearby_genes
rs2256596	6	7247248	BMD	0.0002546	7.14e-05	1	0.943218	0.937471	RREB1
rs35742417	6	7247344	BMD	0.0002546	7.14e-05	1	0.943218	0.937471	RREB1
rs2714341	6	7253731	BMD	0.0002347	7.11e-05	0.998161	0.94069	0.911724	RREB1 SSR1
rs9403141	6	100279956	BMD	0.0001358	5e-07	0.958161	0.0855172	0.946897	MCHR2 PRDM13
rs7451306	6	100281823	BMD	0.0001358	5e-07	0.958161	0.0855172	0.946897	MCHR2 PRDM13
rs17428220	7	27293137	BMD	0.0002729	0.0001293	0.993333	0.812644	0.904598	EVX1 HIBADH
rs776746	7	99270539	BMD	3.08e-05	0.000213	0.770115	1	0.945747	CYP3A5
rs45442295	7	99309685	BMD	1.28e-05	0.0001952	0.451724	0.99954	0.934483	CYP3A7 CYP3A7-CYP3AP1
rs45446698	7	99332948	BMD	9.1e-06	0.000193	0.177931	0.99954	0.934253	CYP3A4 CYP3A7
rs6945984	7	99348328	BMD	3.08e-05	0.000213	0.770115	1	0.945747	CYP3A4 CYP3A7
rs12333983	7	99354114	BMD	3.08e-05	0.000213	0.770115	1	0.945747	CYP3A4 CYP3A7
rs3735451	7	99355975	BMD	3.08e-05	0.000213	0.770115	1	0.945747	CYP3A4
rs6956344	7	99359151	BMD	3.08e-05	0.000213	0.770115	1	0.945747	CYP3A4
rs2242480	7	99361466	BMD	3.08e-05	0.000213	0.770115	1	0.945747	CYP3A4
rs8176719	9	136132908	BMD	0.0006001	1.82e-05	1	0.794023	1	ABO
rs687621	9	136137065	BMD	0.0005978	1.76e-05	1	0.778391	1	ABO
rs657152	9	136139265	BMD	0.0006001	1.82e-05	1	0.794023	1	ABO
rs514659	9	136142203	BMD	0.0005978	1.76e-05	1	0.778391	1	ABO
rs643434	9	136142355	BMD	0.0006001	1.82e-05	1	0.794023	1	ABO
rs612169	9	136143442	BMD	0.0005978	1.76e-05	1	0.778391	1	ABO
rs581107	9	136147702	BMD	0.0005984	1.15e-05	1	0.623908	1	ABO
rs505922	9	136149229	BMD	0.0005978	1.76e-05	1	0.778391	1	ABO
rs507666	9	136149399	BMD	0.0005833	7e-06	1	0.43977	1	ABO
rs651007	9	136153875	BMD	0.0005833	7e-06	1	0.43977	1	ABO SURF6
rs579459	9	136154168	BMD	0.0005833	7e-06	1	0.43977	1	ABO SURF6
rs495828	9	136154867	BMD	0.0005833	7e-06	1	0.43977	1	ABO SURF6
rs635634	9	136155000	BMD	0.0005833	7e-06	1	0.43977	1	ABO SURF6
rs56196860	12	2908330	BMD	0.0001283	1.6e-06	0.959081	0.0643678	0.936552	FKBP4
rs1038196	12	66343400	BMD	2.8e-05	0.0001236	0.822759	0.997931	0.916552	HMGA2
rs1351394	12	66351826	BMD	2.8e-05	0.0001236	0.822759	0.997931	0.916552	HMGA2
rs1042725	12	66358347	BMD	2.8e-05	0.0001236	0.822759	0.997931	0.916552	HMGA2
rs8756	12	66359752	BMD	2.8e-05	0.0001236	0.822759	0.997931	0.916552	HMGA2
rs12424086	12	66364509	BMD	2.65e-05	0.0001235	0.791264	0.997012	0.91977	HMGA2 LLPH
rs34029815	12	66383738	BMD	2.65e-05	0.0001235	0.791264	0.997012	0.91977	HMGA2 LLPH

### Sheet: BMI
Focal SNP	CHR	BP	trait	male_variance	female_variance	PPM	PPF	PPDiff	nearby_genes
rs947211	1	205752665	bmi	9.52e-05	1.53e-05	0.989885	0.768736	0.902299	SLC41A1 RAB7L1
rs1775146	1	205756168	bmi	9.52e-05	1.53e-05	0.989885	0.768736	0.902299	SLC41A1 RAB7L1
rs13119835	4	119060838	bmi	2.31e-05	0.000109	0.882299	0.998391	0.905747	NDST3
rs4833565	4	119117260	bmi	2.31e-05	0.000109	0.882299	0.998391	0.905747	NDST3
rs10781293	9	71571671	bmi	2e-06	0.0001038	0.184828	0.944828	0.912184	PIP5K1B
rs10869623	9	71579343	bmi	2e-06	0.0001038	0.184828	0.944828	0.912184	PIP5K1B
rs941714	14	101536129	bmi	6.1e-06	6.67e-05	0.514023	0.976322	0.909425	MIR656 MEG9
rs3742407	14	101537913	bmi	7e-06	6.87e-05	0.587126	0.984138	0.915172	MEG9
rs2295654	14	101539197	bmi	7e-06	6.87e-05	0.587126	0.984138	0.915172	MEG9
rs4906037	14	101542480	bmi	6.1e-06	6.67e-05	0.514023	0.976322	0.909425	DIO3OS MEG9
rs2400968	14	101545096	bmi	7e-06	6.87e-05	0.587126	0.984138	0.915172	DIO3OS MEG9
rs235348	21	46167689	bmi	2.3e-06	6.94e-05	0.296782	0.96046	0.927586	TSPEAR UBE2G2
rs690333	21	46172675	bmi	1.16e-05	7.28e-05	0.524368	0.969425	0.90069	TSPEAR UBE2G2
